# Single-cell transcriptome analysis illuminating the characteristics of species-specific innate immune responses against viral infections

**DOI:** 10.1101/2022.12.06.519403

**Authors:** Hirofumi Aso, Jumpei Ito, Haruka Ozaki, Yukie Kashima, Yutaka Suzuki, Yoshio Koyanagi, Kei Sato

**Affiliations:** Division of Systems Virology, Department of Microbiology and Immunology, The Institute of Medical Science, The University of Tokyo, Tokyo 1088639, Japan; Institute for Life and Medical Sciences, Kyoto University, Kyoto 6068507, Japan; Graduate School of Pharmaceutical Sciences, Kyoto University, Kyoto 6068501, Japan; Bioinformatics Laboratory, Faculty of Medicine, University of Tsukuba, Tsukuba 3050821, Japan; Center for Artificial Intelligence Research, University of Tsukuba, Tsukuba 3058577, Japan; Laboratory of Systems Genomics, Graduate School of Frontier Sciences, The University of Tokyo, Kashiwa 2778561, Japan; International Research Center for Infectious Diseases, The Institute of Medical Science, The University of Tokyo, Tokyo 1088639, Japan; International Vaccine Design Center, The Institute of Medical Science, The University of Tokyo, Tokyo 1088639, Japan; Graduate School of Medicine, The University of Tokyo, Tokyo 1130033, Japan; Graduate School of Frontier Sciences, The University of Tokyo, Kashiwa 2778561, Japan; Collaboration Unit for Infection, Joint Research Center for Human Retrovirus infection, Kumamoto University, Kumamoto, Japan; CREST, Japan Science and Technology Agency, Kawaguchi 3320012, Japan

**Keywords:** innate immunity, mammal, virus infection, single-cell RNA-sequencing, tensor

## Abstract

Bats harbor various viruses without severe symptoms and act as their natural reservoirs. The tolerance of bats against viral infections is assumed to originate from the uniqueness of their immune system. However, how immune responses vary between primates and bats remains unclear. Here, we characterized differences in the immune responses by peripheral blood mononuclear cells to various pathogenic stimuli between primates (humans, chimpanzees, and macaques) and bats (Egyptian fruit bats) using single-cell RNA sequencing. We show that the induction patterns of key cytosolic DNA/RNA sensors and antiviral genes differed between primates and bats. A novel subset of monocytes induced by pathogenic stimuli specifically in bats was identified. Furthermore, bats robustly respond to DNA virus infection even though major DNA sensors are dampened in bats. Overall, our data suggest that immune responses are substantially different between primates and bats, presumably underlying the difference in viral pathogenicity among the mammalian species tested.
