## Supplementary material for "Single-cell transcriptome analysis illuminating the characteristics of species-specific innate immune responses against viral infections": Table S1

### Sheet: Sheet3
Table S1. Primers used for RT–qPCR
Gene	Forward	Reverse	Used	Reference (PMID)
Human GAPDH	ATGGGGAAGGTGAAGGTCG	GGGTCATTGATGGCAACAATATC	Human, rhesus macaque	28004750
Human IFNB1	AAACTCATGAGCAGTCTGCA	AGAGGCACAGGCTAGGAGATC	Human	This study
Human EIF2AK2	CCCAGATTTGACCTTCCTGA	ATGCCAAACCTCTTGTCCAC	Human	This study
Human DDX58	AGTGAGCATGCACGAATGAA	GGGATCCCTGGAAACACTTT	Human, rhesus macaque	This study
Human IL1B	TGAAAGCTCTCCACCTCCAGGGACA	GAGGCCCAAGGCCACAGGTATTTTG	Human, rhesus macaque	25934804
Human IL6	GCTGCAGGACATGACAACTCATC	TCTGAGGTGCCCATGCTACATTT	Human, rhesus macaque	This study
Macaca IFNB1	CGGCTCTTTCCATGAGCTAC	CGGCTGCTTAATTTCCTCAG	Rhesus macaque	This study
Macaca EIF2AK2	TCGGACTTGCAACATCTCTG	ATCGCAAAGTTCCCGTATTG	Rhesus macaque	This study
Macaca DDX58	AGGGAACGATTCCATCACTG	CTGGTGTTGTGGCATTCATC	Rhesus macaque	This study
Bat GAPDH	GCCCTGAATGACCACTTTGT	GAGGGCCTCTTCCTCTCACT	Bat	This study
Bat IFNB1	CAGCCCTGGAGAAACTGAAG	GTGCGACACTGTCATGCTTT	Bat	This study
Bat EIF2AK2	GTGTTGGGCTGGAACTGATT	CCACTCCCTCTGCTATTTGC	Bat	This study
Bat DDX58	TTGCTCAGTGCAATCTGGTC	CTTCCTCTGCCTCTGGTTTG	Bat	This study
Bat IL1B	GGCCGTCCCTCTATCTTTTC	ACCGGGAGCATGTTTGTTAG	Bat	This study
Bat IL6	ACATGCCACATGGTAGCAAA	TCTCCAGGTGCAGTGTTCAG	Bat	This study
SeV P	CAAAAGTGAGGGCGAAGGAGAA	CGCCCAGATCCTGAGATACAGA	Human, rhesus macaque, bat	25231314
SeV N	GCCAGAGGAGCACAGTCTCAGT	GTCCAATGAGTGAGCTAGGAAGG	Human, rhesus macaque, bat	22787520
HSV-1 ICP8	ACAGCTGCAGATCGAGGACT	CCATCATCTCCTCGCTTAGG	Human, rhesus macaque, bat	26739050
HSV-1 UL49-VP22	CGAAGACCTCAACGAACTCC	GTTTTTGCCCTCGCAGAC	Human, rhesus macaque, bat	26739050
HSV-1 ICP27	TCCGACAGCGATCTGGAC	TCCGACGAGGAACACTCC	Human, rhesus macaque, bat	26739050
